# Metagenomics of culture isolates and insect tissue illuminate the evolution of *Wolbachia, Rickettsia* and *Bartonella* symbionts in *Ctenocephalides* spp. fleas

**DOI:** 10.1101/2023.02.06.527313

**Authors:** Alexandra Beliavskaia, Kim-Kee Tan, Amit Sinha, Nurul Aini Husin, Fang Shiang Lim, Shih Keng Loong, Lesley Bell-Sakyi, Clotilde K. S. Carlow, Sazaly Abubakar, Alistair C. Darby, Benjamin L. Makepeace, Jing Jing Khoo

**Author notes:** Corresponding author and email address* Jing Jing Khoo. Repositories:* Sequencing reads and genome assemblies produced in study have been deposited in NCBI Genbank under BioProject accession PRJNA909216. Accession numbers for symbiont genomes: *w*CfeF (CP116767), *w*CfeJ (CP116768), *w*Cori (CP116769), *Rickettsia asembonensis* str. Perak (CP116496), pRAS02 (CP116495) and *Bartonella clarridgeiae* str. Perak (CP116497). *Ctenocephalides orientis* mitochondrial assembly was deposited with the accession number OQ383237.

## Abstract

While fleas are often perceived simply as a biting nuisance and cause of allergic dermatitis, they represent important disease vectors worldwide, especially for bacterial zoonoses such as plague (transmitted by rodent fleas) and some of the rickettsioses and bartonelloses. The cosmopolitan cat (*Ctenocephalides felis*) and dog (*C. canis*) fleas, as well as *C. orientis* (restricted to tropical and subtropical Asia), breed in human dwellings and are vectors of cat-scratch fever (caused by *Bartonella* spp.) and *Rickettsia* spp. of the so-called “transitional group”. The latter includes *R. felis* (agent of flea-borne spotted fever) and *R. asembonensis*, an emerging pathogen. The relatively depauperate flea microbiome can also contain arthropod-specific endosymbionts, including a diverse range of *Wolbachia* strains. Here, we present circularized genome assemblies for two *C. orientis*-associated pathogens (*Bartonella clarridgeiae* and *R. asembonensis*) from Malaysia, a novel *Wolbachia* strain (*w*Cori), and the *C. orientis* mitochondrion; all obtained by direct metagenomic sequencing of flea tissues. Moreover, we isolated two *Wolbachia* strains from Malaysian *C. felis* into tick cell culture and recovered circularized genome assemblies for both, one of which (*w*CfeF) is newly sequenced. We demonstrate that the three *Wolbachia* strains are representatives of different major clades (“supergroups”), two of which appear to be flea-specific. These *Wolbachia* genomes exhibit unique combinations of features associated with reproductive parasitism or mutualism, including prophage WO, cytoplasmic incompatibility factors, and the biotin operon of obligate intracellular microbes. The first circularized assembly for *R. asembonensis* includes a plasmid with a markedly different structure and gene content compared to the published plasmid; moreover, this novel plasmid was also detected in cat flea metagenomes from the US. Analysis of loci under positive selection in the transitional group revealed genes involved in host-pathogen interactions that may facilitate host switching. Finally, the first *B. clarridgeiae* genome from Asia exhibited largescale genome stability compared to isolates from other continents, except for SNPs in regions predicted to mediate interactions with the vertebrate host. These findings highlight the paucity of data on the genomic diversity of *Ctenocephalides*-associated bacteria and raise questions regarding how interactions between members of the flea microbiome might influence vector competence.

**Impact statement:** While fleas are vectors for several globally-distributed bacterial zoonoses, including plague, murine typhus, cat-scratch fever, and flea-borne spotted fever, data on the genomic diversity of the etiological agents of these diseases and other members of the flea microbiome are scant. Here, we focused on *Ctenocephalides* spp. fleas associated with dogs and cats in Malaysia, a region where flea microbiome data are particularly sparse. Using a combination of direct metagenomic sequencing of flea tissues coupled with culture isolation and sequencing of infected cell lines, we obtained the first genomes for a cat-scratch agent (*Bartonella clarridgeiae*) and an emerging human pathogen (*Rickettsia asembonensis*) from Asia, as well as genomes for three different *Wolbachia* endosymbiont strains and the first mitochondrial genome for *Ctenocephalides orientis*. The pathogen genomes reveal evidence of selection in genes involved in host-pathogen interactions and in the case of *R. asembonensis*, a novel plasmid genome was obtained. Two of the *Wolbachia* genomes are entirely novel and exhibit highly unusual combinations of features associated with potential reproductive manipulations and mutualistic roles. Our findings highlight major gaps in our understanding of flea microbiome diversity worldwide, with implications for the emergence of bacterial pathogens transmitted by these ubiquitous ectoparasites associated with human dwellings.

**Data summary:** Sequencing reads and genome assemblies produced in study have been deposited in NCBI Genbank under BioProject accession PRJNA909216. Accession numbers for symbiont genomes: *w*CfeF (CP116767), *w*CfeJ (CP116768), *w*Cori (CP116769), *Rickettsia asembonensis* str. Perak (CP116496), pRAS02 (CP116495) and *Bartonella clarridgeiae* str. Perak (CP116497). *Ctenocephalides orientis* mitochondrial assembly was deposited with the accession number OQ383237.

**The authors confirm all supporting data, code and protocols have been provided within 86 the article or through supplementary data files.**
