## Supplementary material for "Metagenomics of culture isolates and insect tissue illuminate the evolution of *Wolbachia, Rickettsia* and *Bartonella* symbionts in *Ctenocephalides* spp. fleas": Table S1

### Sheet: Sheet1
Table S1. Rickettsia gtlA qPCR screening of pooled Ctenocephalides spp. specimens.
Sample ID	Host Species	Morphological identification	No. of individual fleas	Sex	gltA qPCR Ct value
F1	Dog	C. orientis	8	F	25.69
F2	Dog	C. orientis	9	F	24.24
F3	Dog	C. orientis	8	F	23.46
F4	Dog	C. orientis	9	M	26.28
F5	Dog	C. orientis	8	F	23.12
F6	Dog	C. orientis	7	F	23.71
F7	Dog	C. orientis	7	F	23.55
F8	Dog	C. orientis	8	F	23.86
F9	Dog	C. orientis	7	M	24.17
F10	Dog	C. orientis	8	M	25.88
F11	Cat	C. felis	8	M	N.d.
F12	Cat	C. felis	10	F	N.d.
N.d. - not detected
