## Supplementary material for "Metagenomics of culture isolates and insect tissue illuminate the evolution of *Wolbachia, Rickettsia* and *Bartonella* symbionts in *Ctenocephalides* spp. fleas": Table S2

### Sheet: partition
Table S2 Mitochondrial genes and the nucleotide substitution model used in phylogenetic tree construction
Gene	Model
atp6	GTR+G4
atp8	TPM3uf+I
cob	GTR+I+G4
cox1	TIM1+I+G4
cox2	TIM2+G4
cox3	GTR+G4
nad1	GTR+G4
nad2	GTR+I+G4
nad3	TIM1+G4
nad4l	TVM+G4
nad4	GTR+G4
nad5	TIM1+I+G4
nad6	TrN+G4
rrnL	TVM+G4
rrnS	TVM+G4
