## Supplementary material for "Metagenomics of culture isolates and insect tissue illuminate the evolution of *Wolbachia, Rickettsia* and *Bartonella* symbionts in *Ctenocephalides* spp. fleas": Table S3

### Sheet: TableS
Table S3. SNPs identified in wCfeJ (Perak) using wCfeJ (US) as reference
CHROM	POS	TYPE	REF	ALT	EVIDENCE	FTYPE	STRAND	NT_POS	AA_POS	EFFECT	LOCUS_TAG	GENE	PRODUCT
NZ_CP051157	2073	ins	A	AT	AT:491 A:0	CDS	-	811/1259	271/418	frameshift_variant c.811dupA p.Ile271fs	HF196_RS00010		hypothetical protein
NZ_CP051157	35269	snp	C	T	T:913 C:0	CDS	+	153/1326	51/441	synonymous_variant c.153C>T p.Phe51Phe	HF196_RS00180	der	ribosome biogenesis GTPase Der
NZ_CP051157	223992	snp	T	C	C:650 T:0	CDS	-	779/2640	260/879	missense_variant c.779A>G p.Asn260Ser	HF196_RS01075		hypothetical protein
NZ_CP051157	273422	snp	T	C	C:607 T:0	CDS	+	1446/1578	482/525	synonymous_variant c.1446T>C p.Arg482Arg	HF196_RS01270		lysine--tRNA ligase
NZ_CP051157	438687	snp	A	G	G:534 A:0	CDS	+	2572/3633	858/1210	missense_variant c.2572A>G p.Met858Val	HF196_RS02080		DEAD/DEAH box helicase
NZ_CP051157	549276	complex	AGCA	GCCG	GCCG:10 AGCA:0	CDS	+	321/1176	107/391	missense_variant c.321_324delAGCAinsGCCG p.Ala108Pro	HF196_RS02655	tuf	elongation factor Tu
NZ_CP051157	549294	snp	G	A	A:10 G:0	CDS	+	339/1176	113/391	synonymous_variant c.339G>A p.Arg113Arg	HF196_RS02655	tuf	elongation factor Tu
NZ_CP051157	624841	snp	C	T	T:600 C:0	CDS	+	1662/2316	554/771	synonymous_variant c.1662C>T p.Ser554Ser	HF196_RS03040	infB	translation initiation factor IF-2
NZ_CP051157	661528	snp	C	G	G:766 C:1	CDS	+	280/591	94/196	missense_variant c.280C>G p.Arg94Gly	HF196_RS03215		CvpA family protein
NZ_CP051157	791192	snp	C	T	T:494 C:0	CDS	+	428/1335	143/444	missense_variant c.428C>T p.Ala143Val	HF196_RS03865		hypothetical protein
NZ_CP051157	791948	snp	A	G	G:498 A:4	CDS	+	1184/1335	395/444	missense_variant c.1184A>G p.Asp395Gly	HF196_RS03865		hypothetical protein
NZ_CP051157	793865	del	GT	G	G:494 GT:3	CDS	+	226/765	76/254	frameshift_variant c.226delT p.Tyr76fs	HF196_RS03880		hypothetical protein
NZ_CP051157	902240	snp	C	T	T:913 C:0	CDS	-	1632/1920	544/639	synonymous_variant c.1632G>A p.Leu544Leu	HF196_RS04395	dnaK	molecular chaperone DnaK
NZ_CP051157	928171	snp	T	C	C:405 T:0	CDS	-	2385/5439	795/1812	synonymous_variant c.2385A>G p.Pro795Pro	HF196_RS04480		ankyrin repeat domain-containing protein
NZ_CP051157	1028040	snp	T	C	C:509 T:0	CDS	+	197/795	66/264	missense_variant c.197T>C p.Leu66Pro	HF196_RS04915		hypothetical protein
NZ_CP051157	1070960	snp	G	A	A:518 G:0	CDS	+	1348/1707	450/568	missense_variant c.1348G>A p.Val450Met	HF196_RS05055		ABC transporter transmembrane domain-containing protein
NZ_CP051157	1174228	snp	T	C	C:514 T:0	CDS	+	415/1080	139/359	stop_lost c.415T>C p.Ter139Glnext*?	HF196_RS05665		IS481 family transposase
