## Supplementary material for "Metagenomics of culture isolates and insect tissue illuminate the evolution of *Wolbachia, Rickettsia* and *Bartonella* symbionts in *Ctenocephalides* spp. fleas": Table S4

### Sheet: Sheet1
Table S4. Blastp and Pfam domain search results for proteins within putative EAMs in prophages of wCfeF and wCori
Query			Blastp results					Pfam domains
Prophage region	Gene ID	Annotation	Organism	Homolog	Accession	% Protein Identity	Homolog found in phage region?*
WOCfeF1	wCfeF_00721	ankyrin-domain containing protein	wHa	wHa_02040	AGJ99684.1	68.87	yes	ank
	wCfeF_00722	ankyrin-domain containing protein	wHa	wHa_02030	AGJ99683.1	58.87	yes	ank
	wCfeF_00723	ankyrin-domain containing protein	no hit					ank
	wCfeF_00724	transcriptional regulator (putative)	no hit					hth
	wCfeF_00725	transcriptional regulator (putative)	wHa	wHa_02740	AGJ99749.1	45.78	yes	hth
	wCfeF_00726	ankyrin-domain containing protein	wHa	wHa_02020	AGJ99682.1	67.16	yes	ank
	wCfeF_00727	hypothetical protein	no hit
	wCfeF_00728	transposase	wRi		POG51500.1	91.67
	wCfeF_00729	transposase	wIrr		QGT16035.1	48.8
	wCfeF_00730	transposase	wIrr		QGT16035.1	50
	wCfeF_00731	ankyrin-domain containing protein	wIrr	E0495_02525	QGT16149.1	50.67		ank, tpr, NB_ARC
	wCfeF_00732	ankyrin-domain containing protein	wHa	wHa_02660	AGJ99740.1	42.48	yes	ank
	wCfeF_00733	ankyrin-domain containing protein	wHa	wHa_02250	AGJ99704.1	45.47	yes	ank
WOCfeF2	wCfeF_01052	recombinase resolvase	wRi	WRi_007550	ACN95504.1	60.9	yes
	wCfeF_01053	hypothetical protein	no hit
	wCfeF_01054	hypothetical protein	Wolbachia endosymbiont of Pissodes strobi	KTM48_08240	MBV2146611.1	65.28
	wCfeF_01055	ankyrin-domain containing protein	wPip	WP0296	CAQ54404.1	94.14	yes
	wCfeF_01124	hypothetical protein	wBol1-b	WBOL1_RS08095	WP_019236588.1	84
	wCfeF_01125	cifB homolog	wCin2USA1	J5252_04195	QTG98300.1	74.5		otu, ank
	wCfeF_01126	cifA homolog	wTri-2	HCR11_RS04170	NZ_JAATLG010000006	82.1
	wCfeF_01127	hypothetical protein	no hit
	wCfeF_01128	ankyrin-domain containing protein	wStri	WP_143688841.1	BVG17_RS02685	54.8		ank, tm
WOCfeF3	wCfeF_01190	transcriptional regulator (putative)	wMel	WD_0622	AAS14323.1	81.19	yes	hth
	wCfeF_01191	transcriptional regulator (putative)	wMel	WD_0623	AAS14324.1	89.74	yes	hth
	wCfeF_01192	hypothetical protein	wMel	WD_0256	AAS13998.1	100	yes
	wCfeF_01193	group II intron	wVulC	wVul_0681	KLT22639.1	76.79
	wCfeF_01194	recombinase resolvase	wRi	WRi_007550	ACN95504.1	60.9	yes
	wCfeF_01195	group II intron	wMelpop	wVul_1004	KLT22762.1	86.2
	wCfeF_01196	RadC	wMel	WD_0625	AE017196.1	94.95	yes
	wCfeF_01197	transcriptional regulator (putative)	wMel	WD_0626	AAS14326.1	100	yes	hth
	wCfeF_01198	transcriptional regulator (putative)	wMel	WD_0626	AAS14326.1	80.35	yes	hth
	wCfeF_01199	transposase	wAno62		MBC6686132.1	97.01
	wCfeF_01200	hypothetical protein	wDi	HGO48_06865	QJT95005.1	70.73
	wCfeF_01201	cifB homolog	wDi	HGO48_06860	QJT95004.1	71.75		ank, otu
	wCfeF_01202	cifA homolog	wTri-2	HCR11_RS04170	NZ_JAATLG010000006.1	83.49
	wCfeF_01203	ankyrin-domain containing protein	wNo	wNo_01040	AGJ98552.1	42.75	yes	ank
	wCfeF_01204	transposase	wTri		NZ_JAATLG010000006.1	91.92
	wCfeF_01205	transposase	Ccap10.3		MBS9529676.1	94.66
	wCfeF_01206	transposase	Ccap10.3		MBS9529059.1	93.86
	wCfeF_01207	ankyrin-domain containing protein	Candidatus Wolbachia massiliensis	ID128_00175	QOD38345.1	44.51		ank
	wCfeF_01208	transposase	Wolbachia endosymbiont of Nomada panzeri		WP_156518142.1	90.43
	wCfeF_01209	transposase	wBai		MBA8756961.1	89.66		hth
	wCfeF_01210	ankyrin-domain containing protein	wMel	WD_0291	AAS14027.1	37.5	yes	ank
	wCfeF_01211	hypothetical protein	Wolbachia endosymbiont of Corcyra cephalonica	LOK48_06055	UFO00310.1	64.58		ank
WOCori2	wCori_00987	RadC	wRi	WRi_006620	ACN95427.1	100	yes
	wCori_00988	transcriptional regulator (putative)	wVitA	N499_0495	ONI57841.1	100		hth
	wCori_00989	transcriptional regulator (putative)	wVitA	N499_0494	ONI57840.1	100		hth
	wCori_00990	hypothetical protein	wRi	WRi_006640	ACN95428.1	100	yes
	wCori_00991	hypothetical protein	wRi	WRi_006650	ACN95429.1	100	yes
	wCori_00992	transcriptional regulator (putative)	wNo	wNo_05120	AGJ98934.1	100	yes	hth
	wCori_00993	transcriptional regulator (putative)	wCauB	GF2gp19	BAH22318.1	100	yes	hth
	wCori_00994	transposase	Wolbachia endosymbiont of Dactylopius coccus		OAM05084.1	98.94
	wCori_00995	transposase	wVulC		KLT22412.1	100
	wCori_00996	transposase	wVulC		KLT21577.1	97.92
	wCori_00997	cif B homolog	wVitA	N499_0485	ONI57867.1	100	yes
	wCori_00998	cif A homolog	wVitA	N499_0484	ONI57866.1	100	yes
	wCori_00999	DMT family transporter	wVitA	N499_0482	ONI57865.1	99	yes
	wCori_01000	UDP-glucose 6-dehydrogenase	wVitA	N499_0483	ONI57864.1	97.01	yes
	wCori_01001	major Facilitator Superfamily protein	wVitA	N499_0481	ONI57863.1	98.09	yes
	wCori_01002	threonine aldolase	wCon	LEM02_02660	MCA7010270.1	99.7
	wCori_01003	threonine aldolase	wAu	WPAU_0678	LK055284.1	98.87	yes
	wCori_01004	ABC transporter ATP-binding protein/permease	wVitA	N499_0478	ONI57860.1	97.97	yes
	wCori_01005	phytanoyl-CoA dioxygenase	wVitA	N499_0477	ONI57859.1	97.12	yes
	wCori_01006	WG repeat-containing protein	wBol1-b	WBOL1_RS02265	WP_026097218.1	100
	wCori_01007	glycosyltransferase	wCon	LEM02_02635	MCA7010265.1	100
	wCori_01008	NAD(P)-dependent oxidoreductase	wVitA	N499_0474	ONI57856.1	97.04	yes
	wCori_01009	NTP transferase domain-containing protein	wVitA	N499_0473	ONI57855.1		yes
	wCori_01010	ankyrin-domain containing protein	wCin2USA1	J5252_07570	QTG98874.1	98.64		ank, tpr
	wCori_01011	ankyrin-domain containing protein	wCauB	B2gp47	BAH22252.1	100	yes	ank
	wCori_01012	ankyrin-domain containing protein	wCauB	B2gp46	BAH22251.1	100	yes	ank
	wCori_01013	ankyrin-domain containing protein	wCauB	B2gp46	BAH22251.1	98.04	yes	ank
WOCori3	wCori_01475	ankyrin-domain containing protein	wFol	ASM33_00880	APR97881.1	46.9	yes	ank
	wCori_01476	transcriptional regulator (putative)	wFol	ASM33_00890	APR97883.2	65.71	yes	hth
	wCori_01477	hypothetical protein	no hit
	wCori_01478	hypothetical protein	no hit
	wCori_01479	ankyrin-domain containing protein	wFol	ASM33_08415	AWW50859.1	51.7		ank
	wCori_01480	ankyrin-domain containing protein	Wolbachia sp. PL13	ID128_00175	QOD38345.1	61.48		ank
	wCori_01481	ankyrin-domain containing protein	Cinara cedri	CINCED_3A008370	VVC30963.1	49.57		ank
	wCori_01482	ankyrin-domain containing protein	wDi	HGO48_07100	QJT95039.1	45.03		ank
	wCori_01483	ankyrin-domain containing protein	wDi	HGO48_07101	QJT95039.1	41.11		ank
	wCori_01484	ankyrin-domain containing protein	Cinara cedri	CINCED_3A008370	VVC30963.1	37.98		ank
	wCori_01485	ankyrin-domain containing protein	Dendronephthya gigantea	LOC114520963	XP_028397128.1	54.41		ank, tm
	wCori_01486	ankyrin-domain containing protein	wAu	WPAU_0629	CDR79008.1	54.35	yes	ank, tpr
	wCori_01487	amino acid dehydrogenase	wCfeT#	HF197_RS05945	NZ_CP051156.1	79.22	no
	wCori_01488	3-methyl-2-oxobutanoate hydroxymethyltransferase	wCfeT#	HF197_RS05940	NZ_CP051156.1	77.86	no
	wCori_01489	Aspartate 1-decarboxylase	wCfeT#	HF197_RS05935	NZ_CP051156.1	89.92	no
	wCori_01490	hypothetical protein	wCfeT#	Record removed	WP_218938889.1	69.34	no	Rossmann-like, DUF2520
	wCori_01491	pantoate--beta-alanine ligase	wCfeT#	HF197_RS05925	NZ_CP051156.1	79.22	no
	wCori_01492	hypothetical protein	no hit
	wCori_01493	transcriptional regulator (putative)	wFol	ASM33_00660	APR97844.1	85.84	yes	hth
	wCori_01494	hypothetical protein	wFol	ASM33_07625	APR98946.1	68.25	yes
	wCori_01495	RadC	wFol	ASM33_07090	APR98945.1	82.35	yes
			wCfeT		WP_168464812.1	76.5	yes
	wCori_01496	RadC	wFol	ASM33_07091	APR98945.1	80	yes
			wCfeT		WP_168464812.1	75.9	yes
	wCori_01497	hypothetical protein	wFol	ASM33_07650	APR99047.1	86.41	yes
			wCfeT		WP_168464811.1	77.7	yes
	wCori_01498	transposase	wCon	Wcon_02089	RDD33879.1	73.82
	wCori_01499	NAD-dependent DNA ligase LigA	wFol	ASM33_07580	APR99035.1	75	yes
			wCfeT		WP_168464808.1	72.9	yes
	wCori_01500	NAD-dependent DNA ligase LigA	wFol	ASM33_05200	APR98618.1	76.08	yes
			wCfeT		WP_168464808.1	73.5	yes
	wCori_01501	transcriptional regulator (putative)	wFol	ASM33_05205	APR98619.1	81.71	yes	hth
			wCfeT		WP_168464807.1	63.4	yes
	wCori_01502	ankyrin-domain containing protein	wFol	ASM33_05695	APR98707.1	50.93	yes	ank
					WP_168464806.1	58.4	yes

### Sheet: legend
ank	ankyrin repeat
hth	helix-turn-helix
hp	hypothetical protein
trp	tetratricopeptide repeat
tm	transmembrane
#	the only Wolbachia match, genes flanking biotin operon
*	if the homolog has been reported within the prophage regions of other Wolbachia strains
