## Supplementary material for "Metagenomics of culture isolates and insect tissue illuminate the evolution of *Wolbachia, Rickettsia* and *Bartonella* symbionts in *Ctenocephalides* spp. fleas": Table S5

### Sheet: Sheet1
Table S5. BlastP results of proteins within plasmid-like region in wCfeF
Query	BlastP results					HHPred
Locus	Annotation	Accession	Locus tag on pWALBA1	% Protein Identity	Evalue	Match	Probability	Evalue
wCfeF_01327	Hypothetical protein	WP_259245601.1	NHG98_RS06310	83.333	0	Terminase, large subunit;	100	9.1e-34
wCfeF_01328	Hypothetical protein	WP_259245599.1	NHG98_RS06300	75	4.5e-77
wCfeF_01329	Hypothetical protein	WP_259245598.1	NHG98_RS06295	71.023	3.94e-95	Holliday junction resolvase (ruvC)	98.05	8e-05
wCfeF_01330	Hypothetical protein	WP_259245597.1	NHG98_RS06290	84.712	0	Portal protein	100	3.5e-49
wCfeF_01331	QueT transporter family protein	WP_259245596.2	NHG98_RS06285	70.539	0	Transport protein	91.49	5.5
wCfeF_01332	Transposase	WP_265015169.1	NA	97.9	2e-90
wCfeF_01333	Recombinase family protein	WP_265041229.1	NA	98.55	0
wCfeF_01334	Hypothetical protein	WP_259245595.1	NHG98_RS06280	61.702	5.18e-36
wCfeF_01335	Hypothetical protein	WP_250295561.1	NA	58.14	7e-09
wCfeF_01336	Hypothetical protein	WP_259245594.1	NHG98_RS06275	80.478	0	Needle head proteins; Needle head proteins and tailspike head-binding proteins,	99.23	2.6e-10
wCfeF_01337	Hypothetical protein	WP_259245593.1	NHG98_RS06270	75.214	2.87e-138
wCfeF_01338	Hypothetical protein	WP_259245609.1	NHG98_RS06265	74.642	0	Major capsid protein	90.9	2.2
wCfeF_01339	Hypothetical protein	WP_259245608.1	NHG98_RS06260	68.807	4.5e-46
wCfeF_01340	Hypothetical protein	WP_259245607.1	NHG98_RS06255	66.667	0	Tailspike head-binding domain	98.41	1.9e-06
wCfeF_01341	Hypothetical protein	WP_096616630.1	NHG98_RS06250	59.155	4.88e-25	transcriptional regulator, DNA-binding, ribbon-helix-helix	98.9	2.6e-08
wCfeF_01342	type II toxin-antitoxin system RelE/ParE family	WP_096616632.1	NHG98_RS06245	51.765	4.12e-34	Toxin-like protein; RelE, toxin-antitoxin	99.52	2.8e-12
wCfeF_01343	DnaB-like helicase C-terminal domain-containing protein	WP_259245606.1	NHG98_RS06240	80.851	7.09e-83	Replicative DNA helicase; Helicase, DnaB	99.53	1e-11
wCfeF_01344	DnaB-like helicase C-terminal domain-containing protein	WP_259245606.2	NHG98_RS06241	85.345	6.5e-69	Replicative DNA helicase; Helicase, DnaB	99.64	4.4e-14
wCfeF_01345	Rpn family recombination-promoting nuclease/putative transposase	WP_259245605.1	NHG98_RS06235	52.381	2.57e-105
wCfeF_01346	Hypothetical protein	WP_259245604.1	NHG98_RS06230	49.02	7.09e-97
