## Supplementary material for "Metagenomics of culture isolates and insect tissue illuminate the evolution of *Wolbachia, Rickettsia* and *Bartonella* symbionts in *Ctenocephalides* spp. fleas": Table S6

### Sheet: chr_table (2)
Table S6. SNPs identified in Rickettsia asembonensis str. Perak using Rickettsia asembonensis str. NMRCii as reference
CHROM	POS	TYPE	REF	ALT	EVIDENCE	FTYPE	STRAND	NT_POS	AA_POS	EFFECT	LOCUS_TAG	GENE	PRODUCT
NZ_JWSW01000001	11245	snp	G	T	T:10 G:0	CDS	+	207/1718	69/571	synonymous_variant c.207G>T p.Arg69Arg	SB78_RS00185		hypothetical protein
NZ_JWSW01000001	15371	snp	G	A	A:12 G:0	CDS	-	305/435	102/144	missense_variant c.305C>T p.Ala102Val	SB78_RS00195		DUF3106 domain-containing protein
NZ_JWSW01000001	52620	snp	C	T	T:10 C:0	CDS	-	636/798	212/265	synonymous_variant c.636G>A p.Pro212Pro	SB78_RS00365	lepB	signal peptidase I
NZ_JWSW01000003	6660	snp	A	G	G:13 A:0	CDS	+	456/666	152/221	missense_variant c.456A>G p.Ile152Met	SB78_RS00595		TlpA family protein disulfide reductase
NZ_JWSW01000003	29830	snp	G	A	A:12 G:0	CDS	-	634/1224	212/407	missense_variant c.634C>T p.Pro212Ser	SB78_RS07425		TolC family protein
NZ_JWSW01000003	30844	ins	A	AT	AT:13 A:0
NZ_JWSW01000004	17401	snp	T	G	G:10 T:0	CDS	+	1101/1236	367/411	synonymous_variant c.1101T>G p.Pro367Pro	SB78_RS00950	ftsA	cell division protein FtsA
NZ_JWSW01000005	2426	snp	A	C	C:10 A:0
NZ_JWSW01000005	10467	ins	A	AAT	AAT:10 A:0
NZ_JWSW01000005	19819	ins	G	GT	GT:10 G:0	CDS	+	202/432	68/143	frameshift_variant c.201dupT p.Ile68fs	SB78_RS09040		ATP-binding protein
NZ_JWSW01000005	19882	snp	A	G	G:10 A:0	CDS	+	263/432	88/143	missense_variant c.263A>G p.Gln88Arg	SB78_RS09040		ATP-binding protein
NZ_JWSW01000006	10468	snp	C	T	T:10 C:0	CDS	+	853/1287	285/428	missense_variant c.853C>T p.Arg285Trp	SB78_RS01475		bifunctional folylpolyglutamate synthase/dihydrofolate synthase
NZ_JWSW01000009	30009	snp	A	G	G:10 A:0	CDS	-	290/1731	97/576	missense_variant c.290T>C p.Val97Ala	SB78_RS01955		arginine--tRNA ligase
NZ_JWSW01000012	26152	snp	T	C	C:11 T:0	CDS	-	1249/1299	417/432	missense_variant c.1249A>G p.Ser417Gly	SB78_RS02540		MFS transporter
NZ_JWSW01000016	6638	snp	C	T	T:10 C:0
NZ_JWSW01000016	19687	snp	T	C	C:10 T:0
NZ_JWSW01000017	11033	snp	C	T	T:13 C:0	CDS	+	1197/2163	399/720	synonymous_variant c.1197C>T p.Ala399Ala	SB78_RS03105		3-hydroxyacyl-CoA dehydrogenase/enoyl-CoA hydratase family protein
NZ_JWSW01000018	3913	snp	A	G	G:85 A:2	CDS	-	195/429	65/142	synonymous_variant c.195T>C p.Ser65Ser	SB78_RS03195		transposase
NZ_JWSW01000018	3943	snp	A	C	C:87 A:0	CDS	-	165/429	55/142	missense_variant c.165T>G p.Asn55Lys	SB78_RS03195		transposase
NZ_JWSW01000022	10251	snp	A	G	G:10 A:0	CDS	+	259/882	87/293	missense_variant c.259A>G p.Ile87Val	SB78_RS03625	truB	tRNA pseudouridine(55) synthase TruB
NZ_JWSW01000025	1638	snp	C	T	T:12 C:0	CDS	-	1433/2745	478/914	missense_variant c.1433G>A p.Arg478His	SB78_RS03790		alkaline phosphatase
NZ_JWSW01000025	1769	snp	A	G	G:16 A:0	CDS	-	1302/2745	434/914	synonymous_variant c.1302T>C p.Ile434Ile	SB78_RS03790		alkaline phosphatase
NZ_JWSW01000029	8170	snp	C	T	T:12 C:0	CDS	-	1780/1986	594/661	missense_variant c.1780G>A p.Ala594Thr	SB78_RS04055	uvrB	excinuclease ABC subunit UvrB
NZ_JWSW01000034	6220	snp	C	T	T:12 C:0	CDS	-	666/969	222/322	synonymous_variant c.666G>A p.Leu222Leu	SB78_RS04465		DNA polymerase III subunit delta
NZ_JWSW01000034	8350	snp	G	A	A:10 G:0	CDS	-	318/632	106/209	synonymous_variant c.318C>T p.Tyr106Tyr	SB78_RS04480		ankyrin repeat domain-containing protein
NZ_JWSW01000035	9581	ins	G	GA	GA:12 G:0	CDS	-	144/3368	48/1121	frameshift_variant c.144dupT p.Leu49fs	SB78_RS04535	mfd	transcription-repair coupling factor
NZ_JWSW01000040	4244	snp	T	C	C:13 T:0	CDS	+	64/486	22/161	missense_variant c.64T>C p.Ser22Pro	SB78_RS10180		hypothetical protein
NZ_JWSW01000054	3230	snp	C	T	T:11 C:0	CDS	+	1533/1707	511/568	synonymous_variant c.1533C>T p.Asp511Asp	SB78_RS05365		30S ribosomal protein S1
NZ_JWSW01000057	2817	snp	G	A	A:12 G:0
NZ_JWSW01000073	27092	snp	C	T	T:11 C:0	CDS	-	193/1482	65/493	missense_variant c.193G>A p.Ala65Thr	SB78_RS05765		NADH-quinone oxidoreductase subunit M
NZ_JWSW01000073	41550	snp	A	G	G:16 A:0	CDS	-	195/1278	65/425	synonymous_variant c.195T>C p.Ser65Ser	SB78_RS05810	serS	serine--tRNA ligase
NZ_JWSW01000073	48789	snp	C	A	A:10 C:0	CDS	+	615/3549	205/1182	missense_variant c.615C>A p.Ser205Arg	SB78_RS05835	dnaE	DNA polymerase III subunit alpha
NZ_JWSW01000074	16545	snp	A	G	G:10 A:0	CDS	+	748/1260	250/419	missense_variant c.748A>G p.Arg250Gly	SB78_RS09450		glycoside hydrolase TIM-barrel-like domain-containing protein
NZ_JWSW01000076	25496	snp	G	A	A:10 G:0	CDS	+	215/918	72/305	missense_variant c.215G>A p.Cys72Tyr	SB78_RS06455		tyrosine recombinase XerC
NZ_JWSW01000077	11194	snp	G	T	T:10 G:0	CDS	-	217/533	73/176	missense_variant c.217C>A p.Gln73Lys	SB78_RS07310	terL	phage terminase large subunit
NZ_JWSW01000078	530	del	CT	C	C:10 CT:0
NZ_JWSW01000078	2791	snp	G	T	T:10 G:0	CDS	+	106/305	36/100	stop_gained c.106G>T p.Glu36*	SB78_RS06550		type II toxin-antitoxin system RelE/ParE family toxin
NZ_JWSW01000087	23363	snp	G	A	A:10 G:0	CDS	-	1211/1248	404/415	missense_variant c.1211C>T p.Ser404Leu	SB78_RS07080		lipoprotein-releasing ABC transporter permease subunit
