## Supplementary material for "Metagenomics of culture isolates and insect tissue illuminate the evolution of *Wolbachia, Rickettsia* and *Bartonella* symbionts in *Ctenocephalides* spp. fleas": Table S7

### Sheet: Sheet1
Table S7. Transitional group Rickettsia spp. used in phylogenetic analyses
NCBI Accession	Organism Name	Strain
GCA_020404525.1	Rickettsia endosymbiont of Ceroptres masudai	Cmasu2
GCA_020881315.1	Rickettsia endosymbiont of Eriopis connexa	Econn1
GCA_020881295.1	Rickettsia endosymbiont of Glossina mortisans submortisans	RiTsetse
GCA_020881375.1	Rickettsia endosymbiont of Ecitomorpha arachnoides	Earac4
GCA_020881155.1	Rickettsia endosymbiont of Sceptobius lativentris	Slati1
GCF_016743795.1	Rickettsia tillamookensis	23
GCF_000825685.1	Rickettsia hoogstraalii	Croatica
GCF_000273745.1	Rickettsia australis	Phillips
GCF_000284155.1	Rickettsia australis	Cutlack
GCF_000018205.1	Rickettsia akari	Hartford
GCF_000804525.1	Rickettsia felis	LSU
GCF_000804505.1	Rickettsia felis	LSU-Lb
GCF_000964665.1	Rickettsia felis	Pedreira
GCA_000012145.1	Rickettsia felis	URRWXCal2
GCF_019249195.1	Rickettsia sp.	TH2014
GCF_000828125.2	Rickettsia asembonensis	NMRCii
