## Supplementary material for "Metagenomics of culture isolates and insect tissue illuminate the evolution of *Wolbachia, Rickettsia* and *Bartonella* symbionts in *Ctenocephalides* spp. fleas": Table S9

### Sheet: Sheet1
Table S9 Genome variants identified in Bartonella clarridgeiae str. Perak using B. clarridgeiae 73 as reference.
CHROM	POS	TYPE	REF	ALT	EVIDENCE	FTYPE	STRAND	NT_POS	AA_POS	EFFECT	LOCUS_TAG	GENE	PRODUCT
FN645454	17979	snp	A	G	G:54 A:0	CDS	-	18/1665	6/554	synonymous_variant c.18T>C p.Asp6Asp	BARCL_0024	lysS	lysyl-tRNA synthetase
FN645454	57616	snp	A	G	G:53 A:0	CDS	+	3868/4593	1290/1530	missense_variant c.3868A>G p.Asn1290Asp	BARCL_0050		conserved protein of unknown function
FN645454	66562	snp	G	T	T:41 G:0	CDS	+	220/1074	74/357	missense_variant c.220G>T p.Ala74Ser	BARCL_0058	hrcA	heat-inducible transcription repressor HrcA
FN645454	67489	snp	G	A	A:53 G:0
FN645454	79260	snp	G	A	A:64 G:0	CDS	-	1637/1677	546/558	missense_variant c.1637C>T p.Pro546Leu	BARCL_0069		Bartonella effector protein (Bep); substrate of VirB T4SS
FN645454	89293	snp	T	C	C:30 T:0
FN645454	89747	snp	C	T	T:76 C:0
FN645454	90986	snp	G	C	C:35 G:0	CDS	-	1458/1737	486/578	synonymous_variant c.1458C>G p.Ala486Ala	BARCL_0082	lepA	GTP-binding protein LepA
FN645454	109399	ins	G	GT	GT:68 G:0	CDS	-	8538/8568	2846/2855	frameshift_variant c.8538dupA p.Gln2847fs	BARCL_0100	chvB	cyclic beta 1-2 glucan synthetase
FN645454	115762	snp	C	A	A:43 C:0	CDS	-	2176/8568	726/2855	missense_variant c.2176G>T p.Ala726Ser	BARCL_0100	chvB	cyclic beta 1-2 glucan synthetase
FN645454	117705	snp	C	T	T:43 C:0	CDS	-	233/8568	78/2855	missense_variant c.233G>A p.Arg78His	BARCL_0100	chvB	cyclic beta 1-2 glucan synthetase
FN645454	128528	ins	G	GT	GT:38 G:0
FN645454	131299	snp	G	C	C:38 G:0	CDS	-	587/675	196/224	missense_variant c.587C>G p.Pro196Arg	BARCL_0118		fragment of Bartonella effector protein (Bep); substrate of VirB T4SS
FN645454	131432	snp	G	C	C:42 G:0	CDS	-	454/675	152/224	missense_variant c.454C>G p.Arg152Gly	BARCL_0118		fragment of Bartonella effector protein (Bep); substrate of VirB T4SS
FN645454	132329	snp	T	C	C:56 T:0
FN645454	136367	snp	G	A	A:53 G:0
FN645454	143916	ins	G	GA	GA:53 G:0
FN645454	156185	complex	GCCGC	ACCGT	ACCGT:38 GCCGC:0	CDS	-	57/510	18/169	missense_variant c.53_57delGCGGCinsACGGT p.Arg18His	BARCL_0141	fabA	3-hydroxydecanoyl-[acyl-carrier- protein]dehydratase
FN645454	191333	snp	T	C	C:49 T:0	CDS	-	643/1026	215/341	missense_variant c.643A>G p.Thr215Ala	BARCL_0173		conserved membrane protein of unknown function
FN645454	191930	snp	C	T	T:26 C:0	CDS	-	46/1026	16/341	missense_variant c.46G>A p.Val16Ile	BARCL_0173		conserved membrane protein of unknown function
FN645454	193234	snp	T	C	C:39 T:0	CDS	-	1722/1905	574/634	synonymous_variant c.1722A>G p.Gln574Gln	BARCL_0176	dnaX	DNA polymerase III gamma and tau subunit
FN645454	217068	snp	A	G	G:23 A:0	CDS	+	508/867	170/288	missense_variant c.508A>G p.Ser170Gly	BARCL_0197	hbpE	Hemin-binding protein E
FN645454	220883	snp	T	C	C:45 T:0	CDS	+	2156/2916	719/971	missense_variant c.2156T>C p.Val719Ala	BARCL_0199	ileS	Isoleucyl-tRNA synthetase
FN645454	223396	snp	A	G	G:50 A:0	CDS	+	220/1491	74/496	missense_variant c.220A>G p.Ile74Val	BARCL_0202		Pseudouridine synthase
FN645454	232720	snp	A	G	G:49 A:0	CDS	-	1690/1839	564/612	missense_variant c.1690T>C p.Cys564Arg	BARCL_0212	mutL	DNA mismatch repair protein MutL
FN645454	242866	mnp	GC	TT	TT:27 GC:0	CDS	+	138/750	46/249	missense_variant c.138_139delGCinsTT p.LysPro46AsnSer	BARCL_0222		protein of unknown function
FN645454	243175	snp	A	G	G:25 A:0	CDS	+	447/750	149/249	synonymous_variant c.447A>G p.Leu149Leu	BARCL_0222		protein of unknown function
FN645454	268930	ins	C	CAACAT	CAACAT:20 C:0
FN645454	285264	ins	A	AGTAATTATATCC	AGTAATTATATCC:29 A:0	CDS	+	77/165	26/54	disruptive_inframe_insertion c.65_76dupGTAATTATATCC p.Ile25_Pro26insArgAsnTyrIle	BARCL_0261		protein of unknown function
FN645454	285301	ins	C	CTATCCCATTA	CTATCCCATTA:28 C:0	CDS	+	126/165	42/54	frameshift_variant c.116_125dupCCATTATATC p.Glu43fs	BARCL_0261		protein of unknown function
FN645454	285375	snp	C	T	T:40 C:0	CDS	+	11/1632	4/543	missense_variant c.11C>T p.Ala4Val	BARCL_0262		Bartonella effector protein (Bep); substrate of VirB T4SS
FN645454	285659	snp	A	G	G:52 A:0	CDS	+	295/1632	99/543	missense_variant c.295A>G p.Lys99Glu	BARCL_0262		Bartonella effector protein (Bep); substrate of VirB T4SS
FN645454	286077	snp	A	G	G:30 A:0	CDS	+	713/1632	238/543	missense_variant c.713A>G p.His238Arg	BARCL_0262		Bartonella effector protein (Bep); substrate of VirB T4SS
FN645454	347082	ins	T	TA	TA:58 T:0
FN645454	348699	del	GGCATGGCCCAAT	G	G:35 GGCATGGCCCAAT:0	CDS	-	501/777	164/258	conservative_inframe_deletion c.490_501delATTGGGCCATGC p.Ile164_Cys167del	BARCL_0324		conserved protein of unknown function
FN645454	349146	snp	A	G	G:46 A:0	CDS	-	55/777	19/258	missense_variant c.55T>C p.Tyr19His	BARCL_0324		conserved protein of unknown function
FN645454	380045	snp	C	T	T:18 C:0	CDS	+	65/2010	22/669	missense_variant c.65C>T p.Pro22Leu	BARCL_0354	rpoD	RNA polymerase sigma factor
FN645454	388103	snp	G	C	C:43 G:0	CDS	+	249/585	83/194	synonymous_variant c.249G>C p.Gly83Gly	BARCL_0361		conserved protein of unknown function
FN645454	452945	del	GGT	G	G:40 GGT:0	CDS	-	815/924	272/307	frameshift_variant c.814_815delAC p.Thr272fs	BARCL_0415	hutA	fragment of outer membrane heme receptor (part 1)
FN645454	453940	snp	G	A	A:37 G:0
FN645454	454844	snp	C	T	T:36 C:0
FN645454	511821	snp	G	A	A:32 G:0
FN645454	511888	del	TA	T	T:32 TA:0
FN645454	519891	snp	C	A	A:33 C:0	CDS	-	3000-05-01	2/999	missense_variant c.5G>T p.Cys2Phe	BARCL_0476		conserved exported protein of unknown function
FN645454	520023	snp	A	G	G:33 A:0
FN645454	540078	snp	G	C	C:40 G:0
FN645454	553841	ins	A	AT	AT:41 A:0
FN645454	568387	del	AT	A	A:22 AT:0	CDS	+	642/696	214/231	frameshift_variant c.642delT p.Phe214fs	BARCL_0523	recO	DNA repair protein RecO
FN645454	604109	snp	G	A	A:27 G:0
FN645454	626195	snp	T	G	G:42 T:0	CDS	+	171/1566	57/521	missense_variant c.171T>G p.Ile57Met	BARCL_0575		conserved membrane protein of unknown function
FN645454	633699	snp	G	A	A:38 G:0
FN645454	662075	snp	T	C	C:38 T:0	CDS	+	577/1359	193/452	missense_variant c.577T>C p.Ser193Pro	BARCL_0603		two-component system, response regulator
FN645454	691619	snp	G	A	A:17 G:0
FN645454	692873	snp	G	T	T:34 G:0	CDS	+	1217/1629	406/542	missense_variant c.1217G>T p.Ser406Ile	BARCL_0631		Bartonella effector protein (Bep); substrate of VirB T4SS
FN645454	693927	snp	A	G	G:23 A:0	CDS	+	448/1593	150/530	missense_variant c.448A>G p.Ser150Gly	BARCL_0632		Bartonella effector protein (Bep); substrate of VirB T4SS
FN645454	695776	snp	G	A	A:35 G:0	CDS	+	563/1917	188/638	missense_variant c.563G>A p.Ser188Asn	BARCL_0633	virD4	Type IV secretion system-coupling protein VirD4
FN645454	699336	snp	G	A	A:31 G:0	CDS	-	547/1704	183/567	missense_variant c.547C>T p.Leu183Phe	BARCL_0635		Bartonella effector protein (Bep); substrate of VirB T4SS
FN645454	699890	snp	T	C	C:37 T:0
FN645454	699899	ins	T	TA	TA:35 T:0
FN645454	701594	snp	C	T	T:53 C:0	CDS	-	1072/1923	358/640	missense_variant c.1072G>A p.Asp358Asn	BARCL_0639		Bartonella effector protein (Bep); substrate of VirB T4SS
FN645454	762933	snp	A	G	G:34 A:0	CDS	+	208/2250	70/749	missense_variant c.208A>G p.Thr70Ala	BARCL_0687	parC	topoisomerase IV subunit A
FN645454	793868	snp	G	C	C:33 G:0	CDS	+	7/366	3/121	missense_variant c.7G>C p.Asp3His	BARCL_0716	nuoA	NADH dehydrogenase I chain A
FN645454	798961	ins	T	TA	TA:35 T:0
FN645454	822391	ins	A	AT	AT:37 A:0	CDS	-	2405/2415	802/804	frameshift_variant c.2405dupA p.Asn802fs	BARCL_0740	rne	ribonuclease E
FN645454	822812	snp	C	T	T:33 C:0	CDS	-	1985/2415	662/804	missense_variant c.1985G>A p.Arg662Gln	BARCL_0740	rne	ribonuclease E
FN645454	842821	del	TTAAGTAATGCAATTTTATTTTTGGTACACGATATAAA	T	T:19 TTAAGTAATGCAATTTTATTTTTGGTACACGATATAAA:0
FN645454	865546	snp	A	G	G:31 A:0	CDS	+	905/1170	302/389	missense_variant c.905A>G p.Asn302Ser	BARCL_0779	livJ	substrate-binding protein of ABC transporter system
FN645454	865836	snp	T	C	C:30 T:0
FN645454	865870	ins	A	ATAATATATAAGG	ATAATATATAAGG:25 A:0
FN645454	869430	snp	A	G	G:31 A:0	CDS	+	622/711	208/236	missense_variant c.622A>G p.Ile208Val	BARCL_0783	livF	ATP-binding protein of ATP-transport system
FN645454	895996	snp	G	A	A:26 G:0	CDS	-	164/480	55/159	missense_variant c.164C>T p.Thr55Ile	BARCL_0805	accB	Biotin carboxyl carrier protein
FN645454	896492	snp	T	C	C:34 T:0	CDS	-	674/795	225/264	missense_variant c.674A>G p.Asn225Ser	BARCL_0806		Outer membrane protein
FN645454	902304	ins	G	GT	GT:22 G:0
FN645454	923058	ins	C	CT	CT:25 C:0
FN645454	937232	snp	G	A	A:49 G:0
FN645454	955808	del	AT	A	A:31 AT:0	CDS	-	1/681	1/226	frameshift_variant&start_lost c.1delA p.Met1fs	BARCL_0861	rpiA	Ribose 5-phosphate isomerase
FN645454	962732	del	TAAA	T	T:45 TAAA:0
FN645454	962798	snp	C	T	T:50 C:0
FN645454	973256	del	TA	T	T:37 TA:0	CDS	-	1076/1137	359/378	frameshift_variant c.1076delT p.Val359fs	BARCL_0876		putative enzyme
FN645454	982736	snp	A	G	G:37 A:0	CDS	+	673/1350	225/449	missense_variant c.673A>G p.Ile225Val	BARCL_0887	dacD	penicillin-binding protein
FN645454	1011856	snp	A	G	G:36 A:0	CDS	-	928/1044	310/347	missense_variant c.928T>C p.Tyr310His	BARCL_0909	recA	RecA protein
FN645454	1030226	snp	T	C	C:32 T:0	CDS	-	283/309	95/102	missense_variant c.283A>G p.Ser95Gly	BARCL_0938	rpsJ	30S ribosomal protein S10
FN645454	1047040	snp	G	A	A:23 G:0	CDS	-	1213/1251	405/416	missense_variant c.1213C>T p.His405Tyr	BARCL_0953	rhlE	ATP-dependent RNA helicase
FN645454	1050818	snp	A	G	G:40 A:0	CDS	-	29/162	1953-10-01	missense_variant c.29T>C p.Leu10Pro	BARCL_0956		protein of unknown function
FN645454	1056514	snp	T	C	C:32 T:0	CDS	-	1360/1686	454/561	missense_variant c.1360A>G p.Lys454Glu	BARCL_0960		Bartonella effector protein (bep), substrate of VirB T4SS
FN645454	1059597	del	AATTGTGATGATTGTGATGATTGTGATG	A	A:16 AATTGTGATGATTGTGATGATTGTGATG:0	CDS	-	709/912	228/303	disruptive_inframe_deletion c.683_709delCATCACAATCATCACAATCATCACAAT p.Ser228_Gln236del	BARCL_0962	hbpD	Hemin binding protein d
FN645454	1060946	ins	C	CA	CA:29 C:0
FN645454	1069151	snp	C	T	T:33 C:0	CDS	-	640/1134	214/377	missense_variant c.640G>A p.Ala214Thr	BARCL_0972	hflK	ftsH protease activity modulator HflK
FN645454	1078281	complex	TC	AT	AT:41 TC:0	CDS	-	491/1062	164/353	missense_variant c.490_491delGAinsAT p.Glu164Ile	BARCL_0980		conserved protein of unknown function
FN645454	1081714	snp	C	T	T:30 C:0	CDS	-	916/1536	306/511	missense_variant c.916G>A p.Gly306Ser	BARCL_0982		conserved protein of unknown function
FN645454	1081860	snp	G	A	A:34 G:0	CDS	-	770/1536	257/511	missense_variant c.770C>T p.Ser257Phe	BARCL_0982		conserved protein of unknown function
FN645454	1089332	snp	C	T	T:19 C:1	CDS	-	130/3009	44/1002	missense_variant c.130G>A p.Glu44Lys	BARCL_0987		conserved protein of unknown function
FN645454	1089440	snp	G	A	A:49 G:0	CDS	-	22/3009	8/1002	missense_variant c.22C>T p.Leu8Phe	BARCL_0987		conserved protein of unknown function
FN645454	1100668	snp	A	G	G:60 A:0	CDS	-	374/921	125/306	missense_variant c.374T>C p.Val125Ala	BARCL_0995	ddlB	D-alanine--D-alanine ligase
FN645454	1103026	snp	G	A	A:33 G:0	CDS	-	568/1371	190/456	missense_variant c.568C>T p.Pro190Ser	BARCL_0997	murC	UDP-N-acetylmuramate--alanine ligase
FN645454	1121349	snp	G	A	A:52 G:0	CDS	+	350/609	117/202	missense_variant c.350G>A p.Cys117Tyr	BARCL_1014	pncA	pyrazinamidase/nicotinamidase
FN645454	1137423	snp	A	G	G:21 A:0
FN645454	1142062	snp	T	C	C:51 T:0	CDS	-	937/1152	313/383	missense_variant c.937A>G p.Lys313Glu	BARCL_1029		LysM/M23 peptidase domain protein
FN645454	1144642	snp	A	C	C:43 A:0
FN645454	1145405	snp	G	A	A:48 G:0
FN645454	1146371	snp	G	A	A:33 G:0	CDS	+	871/1698	291/565	missense_variant c.871G>A p.Glu291Lys	BARCL_1031		Bartonella effector protein (Bep); substrate of VirB T4SS
FN645454	1146972	snp	G	A	A:41 G:0	CDS	+	1472/1698	491/565	missense_variant c.1472G>A p.Arg491His	BARCL_1031		Bartonella effector protein (Bep); substrate of VirB T4SS
FN645454	1147521	snp	A	G	G:46 A:0	CDS	+	109/756	37/251	missense_variant c.109A>G p.Lys37Glu	BARCL_1032		Bartonella effector protein (Bep); substrate of VirB T4SS
FN645454	1147696	snp	T	C	C:45 T:0	CDS	+	284/756	95/251	missense_variant c.284T>C p.Ile95Thr	BARCL_1032		Bartonella effector protein (Bep); substrate of VirB T4SS
FN645454	1148143	del	ATGAATTGATAATGCTTAAGAAT	A	A:22 ATGAATTGATAATGCTTAAGAAT:0	CDS	+	668/756	223/251	frameshift_variant c.668_689delATTGATAATGCTTAAGAATTGA p.Asn223fs	BARCL_1032		Bartonella effector protein (Bep); substrate of VirB T4SS
FN645454	1148336	snp	T	A	A:32 T:0	CDS	+	167/222	56/73	stop_gained c.167T>A p.Leu56*	BARCL_1033		fragment of Bartonella effector protein (Bep); substrate of VirB T4SS
FN645454	1148681	snp	G	A	A:12 G:0	CDS	+	182/1104	61/367	missense_variant c.182G>A p.Gly61Asp	BARCL_1034		Bartonella effector protein (Bep); substrate of VirB T4SS
FN645454	1148759	snp	G	A	A:25 G:0	CDS	+	260/1104	87/367	missense_variant c.260G>A p.Gly87Asp	BARCL_1034		Bartonella effector protein (Bep); substrate of VirB T4SS
FN645454	1148771	snp	T	C	C:29 T:0	CDS	+	272/1104	91/367	missense_variant c.272T>C p.Ile91Thr	BARCL_1034		Bartonella effector protein (Bep); substrate of VirB T4SS
FN645454	1149818	del	GATA	G	G:39 GATA:0	CDS	+	78/915	26/304	disruptive_inframe_deletion c.78_80delTAA p.Asn26del	BARCL_1035		Bartonella effector protein (Bep); substrate of VirB T4SS
FN645454	1153230	snp	G	A	A:40 G:0	CDS	-	374/441	125/146	missense_variant c.374C>T p.Thr125Ile	BARCL_1038		conserved protein of unknown function
FN645454	1184608	ins	T	TA	TA:37 T:0
FN645454	1184694	ins	T	TA	TA:35 T:0
FN645454	1184753	ins	T	TA	TA:37 T:0
FN645454	1230059	snp	C	G	G:39 C:0	CDS	-	921/1311	307/436	synonymous_variant c.921G>C p.Arg307Arg	BARCL_1106	ctpA	carboxy-terminal protease
FN645454	1232042	snp	G	C	C:38 G:0	CDS	-	121/1194	41/397	missense_variant c.121C>G p.Leu41Val	BARCL_1107	filA	Filament-A percursor
FN645454	1241651	snp	A	C	C:17 A:0	CDS	-	810/2544	270/847	synonymous_variant c.810T>G p.Ser270Ser	BARCL_1118		Surface protein/Bartonella adhesin (fragment)
FN645454	1241665	snp	C	T	T:19 C:0	CDS	-	796/2544	266/847	missense_variant c.796G>A p.Val266Ile	BARCL_1118		Surface protein/Bartonella adhesin (fragment)
FN645454	1241787	complex	GA	TT	TT:12 GA:0	CDS	-	674/2544	225/847	missense_variant c.673_674delTCinsAA p.Ser225Lys	BARCL_1118		Surface protein/Bartonella adhesin (fragment)
FN645454	1244828	snp	A	G	G:20 A:0	CDS	-	595/2823	199/940	missense_variant c.595T>C p.Phe199Leu	BARCL_1119		protein of unknown function
FN645454	1246156	snp	A	T	T:41 A:0	CDS	-	5389/6081	1797/2026	missense_variant c.5389T>A p.Ser1797Thr	BARCL_1120		exported protein of unknown function
FN645454	1246169	snp	A	G	G:45 A:0	CDS	-	5376/6081	1792/2026	synonymous_variant c.5376T>C p.Asp1792Asp	BARCL_1120		exported protein of unknown function
FN645454	1250719	snp	C	T	T:43 C:0	CDS	-	826/6081	276/2026	missense_variant c.826G>A p.Asp276Asn	BARCL_1120		exported protein of unknown function
FN645454	1250892	snp	G	A	A:42 G:0	CDS	-	653/6081	218/2026	missense_variant c.653C>T p.Thr218Ile	BARCL_1120		exported protein of unknown function
FN645454	1250931	snp	A	C	C:31 A:0	CDS	-	614/6081	205/2026	missense_variant c.614T>G p.Leu205Arg	BARCL_1120		exported protein of unknown function
FN645454	1252007	snp	G	T	T:66 G:0
FN645454	1274540	snp	G	A	A:49 G:0	CDS	+	685/1566	229/521	missense_variant c.685G>A p.Gly229Ser	BARCL_1137	vceB	multidrug resistance protein VceB
FN645454	1289540	snp	C	T	T:48 C:0
FN645454	1359591	del	AT	A	A:51 AT:0	CDS	-	673/831	225/276	frameshift_variant c.673delA p.Ile225fs	BARCL_1219		conserved protein of unknown function
FN645454	1394219	ins	A	AATATCTTT	AATATCTTT:51 A:0
FN645454	1402666	snp	T	C	C:58 T:0	CDS	-	46/1596	16/531	missense_variant c.46A>G p.Lys16Glu	BARCL_1271	atpD	ATP synthase beta chain
FN645454	1431952	snp	G	A	A:46 G:0	CDS	-	20/1845	7/614	missense_variant c.20C>T p.Ser7Phe	BARCL_1298	sdhA	SdhA succinate dehydrogenase flavoprotein subunit
FN645454	1447713	snp	G	C	C:48 G:0	CDS	-	88/1707	30/568	missense_variant c.88C>G p.Pro30Ala	BARCL_1316		conserved protein of unknown function
FN645454	1452859	snp	T	G	G:38 T:0	CDS	-	192/1560	64/519	synonymous_variant c.192A>C p.Ile64Ile	BARCL_1322	ffh	signal recognition particle protein
FN645454	1469994	snp	C	T	T:40 C:0	CDS	+	1219/2370	407/789	missense_variant c.1219C>T p.Arg407Cys	BARCL_1333		conserved membrane protein of unknown function
FN645454	1477669	snp	G	A	A:46 G:0	CDS	+	375/1692	125/563	synonymous_variant c.375G>A p.Glu125Glu	BARCL_1342		protein of unknown function
FN645454	1505476	snp	G	A	A:46 G:0	CDS	-	1178/1197	393/398	missense_variant c.1178C>T p.Ala393Val	BARCL_1380	sucC	succinyl-CoA synthetase, beta chain
FN645454	1515911	snp	T	C	C:42 T:0	CDS	-	90/909	30/302	synonymous_variant c.90A>G p.Ser30Ser	BARCL_1390	parB	chromosome partitioning protein ParB
